# Topological signatures in regulatory network enable phenotypic heterogeneity in small cell lung cancer

**DOI:** 10.1101/2020.10.30.362228

**Authors:** Lakshya Chauhan, Uday Ram, Kishore Hari, Mohit Kumar Jolly

**Affiliations:** Centre for BioSystems Science and Engineering, Indian Institute of Science, Bangalore, India; Undergraduate Programme, Indian Institute of Science, Bangalore, India

**Keywords:** Phenotypic heterogeneity, Small cell lung cancer, network topology, multistability, design principles, toggle switch

## Abstract

Phenotypic (non-genetic) heterogeneity has significant implications for development and evolution of organs, organisms, and populations. Recent observations in multiple cancers have unravelled the role of phenotypic heterogeneity in driving metastasis and therapy recalcitrance. However, the origins of such phenotypic heterogeneity are poorly understood in most cancers. Here, we investigate a regulatory network underlying phenotypic heterogeneity in small cell lung cancer, a devastating disease with no molecular targeted therapy. Discrete and continuous dynamical simulations of this network reveal its multistable behavior that can explain co-existence of four experimentally observed phenotypes. Analysis of the network topology uncovers that multistability emerges from two teams of players that mutually inhibit each other but members of a team activate one another, forming a ‘toggle switch’ between the two teams. Deciphering these topological signatures in cancer-related regulatory networks can unravel their ‘latent’ design principles and offer a rational approach to characterize phenotypic heterogeneity in a tumor.
