## Supplementary Information, tables for "Topological signatures in regulatory network enable phenotypic heterogeneity in small cell lung cancer": TS1_Boolean_Update.xlsx

### Sheet: Sheet1
		2^20 Initial Conditions (n=3)		2^25 Initial Conditions (n=3)
States	Frustration	Frequency (%)	Std Deviation	Frequency (%)	Std Deviation
State1	0.142	25.52	0.032	25.55	0.002
State2	0.142	25.563	0.04	25.547	0.002
State3	0.145	24.395	0.012	24.389	0.007
State4	0.145	24.395	0.018	24.386	0.003
State5	0.375	0.042	0.001	0.042	0
State6	0.375	0.041	0.001	0.043	0
State7	0.383	0.01	0	0.01	0
State8	0.383	0.011	0	0.01	0
State9	0.386	0.009	0	0.009	0
State10	0.386	0.009	0.001	0.009	0
