## Supplementary Information, tables for "Topological signatures in regulatory network enable phenotypic heterogeneity in small cell lung cancer": TS2_edge_perturbation.xlsx

### Sheet: Sheet1
Nodes	incoming edges	in_jsd_change<0.05	ptbd,in_change	in_delete_jsd<0.05	ptbd,in_delete	outgoing edges	out_change_jsd<0.05	ptbd,out_change	out_delete_jsd<0.05	ptbd,out_delete
ASCL1	8	8	0	8	0	3	2	1	2	1
ATF2	12	12	0	12	0	11	11	0	11	0
BHLHE40	12	12	0	12	0	10	10	0	10	0
CBFA2T2	10	10	0	10	0	2	2	0	2	0
CEBPD	3	1	2	1	2	9	9	0	9	0
ELF3	13	13	0	13	0	2	2	0	2	0
ETS2	15	15	0	15	0	5	4	1	4	1
FLI1	10	10	0	10	0	8	8	0	8	0
FOXA1	14	14	0	14	0	10	9	1	9	1
FOXA2	8	8	0	8	0	14	14	0	14	0
INSM1	10	10	0	10	0	1	0	1	0	1
KDM5B	11	11	0	11	0	16	16	0	16	0
KLF4	11	11	0	11	0	18	17	1	17	1
LEF1	11	11	0	11	0	16	15	1	15	1
MITF	11	11	0	11	0	14	14	0	14	0
MYB	11	11	0	11	0	10	10	0	10	0
MYC	16	16	0	16	0	27	26	1	26	1
NEUROD1	12	0	12	0	12	1	1	0	1	0
NFKB1	16	16	0	16	0	14	14	0	14	0
OVOL2	12	12	0	12	0	3	2	1	2	1
PAX5	9	9	0	9	0	5	5	0	5	0
PBX1	8	8	0	8	0	5	5	0	5	0
POU3F2	9	9	0	9	0	7	6	1	6	1
REST	10	10	0	10	0	21	19	2	19	2
SMAD3	12	12	0	12	0	12	12	0	12	0
SOX11	7	7	0	7	0	4	3	1	3	1
SOX2	9	9	0	9	0	23	21	2	21	2
TCF12	12	12	0	12	0	10	9	1	9	1
TCF3	12	12	0	12	0	16	15	1	15	1
TCF4	12	12	0	12	0	20	19	1	19	1
TCF7L2	15	15	0	15	0	19	19	0	19	0
TEAD4	9	9	0	9	0	20	19	1	19	1
ZEB1	7	3	4	3	4	1	1	0	1	0
