## Supplementary Information, tables for "Topological signatures in regulatory network enable phenotypic heterogeneity in small cell lung cancer": TS3_CCLE_Classification.csv

Cell Lines	Hierarchical(4)	Hierarchical(5)	K-means(4)	K-means(5)	Wooten's Classification
NCIH1184	A+	A+ N+	A+	A+N+	A+
NCIH209	A+	A+ N+	A+	A+N+	A+
NCIH2066	A+	A+ N+	A+	A+N+	Non-NE
CORL88	A+	A+ N+	A+	A+N+	A+N+
COLO668	A+	A+ N+	A+	A+N+	A+N+
DMS53	A+	A+ N+	A+	A+N+	A+N+
NCIH1876	A+	A+ N+	A+	A+N+	A+
NCIH1092	A+	A+ N+	A+	A+N+	A+
NCIH1836	A+	A+ N+	A+	A+N+	A+
NCIH2081	A+	A+ N+	A+	A+N+	A+
NCIH69	A+	A+ N+	A+	A+N+	A+
DMS153	A+	A+ N+	A+	A+N+	A+N+
DMS79	A+	A+ N+	A+	A+N+	A+
DMS454	A+	A+ N+	A+	A+N+	A+N+
NCIH1048	P+	P+	P+	P+	Non-NE
NCIH211	P+	P+	P+	P+	Non-NE
CORL311	P+	P+	P+	P+	N+
NCIH526	P+	P+	P+	P+	N+
DMS273	N+	N+	N+	N+	N+
CORL24	N+	N+	N+	N+	N+
HCC33	N+	N+	N+	N+	N+
SCLC21H	N+	N+	N+	N+	N+
CPCN	N+	N+	N+	N+	N+
NCIH524	N+	N+	N+	N+	N+
CORL279	N+	N+	N+	A+N+	A+
NCIH2227	N+	N+	N+	N+	N+
NCIH2171	N+	N+	N+	N+	N+
NCIH1694	N+	N+	N+	N+	N+
NCIH82	N+	N+	N+	N+	N+
NCIH446	N+	N+	N+	N+	N+
SBC5	Y+	Y+	Y+	Y+	Non-NE
NCIH196	Y+	Y+	Y+	Y+	Non-NE
NCIH1339	Y+	Y+	Y+	Y+	Non-NE
NCIH2286	Y+	Y+	Y+	Y+	Non-NE
SW1271	Y+	Y+	Y+	Y+	Non-NE
NCIH1341	Y+	Y+	Y+	Y+	Non-NE
NCIH841	Y+	Y+	Y+	Y+	Non-NE
DMS114	Y+	Y+	Y+	Y+	Non-NE
CORL47	A+	A+	A+	A+	A+
NCIH2029	A+	A+	A+	A+	A+N+
SHP77	A+	A+	A+	A+	A+N+
NCIH2196	A+	A+	A+	A+	A+N+
NCIH1963	A+	A+	A+	A+	A+
NCIH1105	A+	A+	A+	A+	A+
NCIH1436	A+	A+	A+	A+	A+
NCIH1930	A+	A+	A+	A+	A+
NCIH889	A+	A+	A+	A+	A+
NCIH1618	A+	A+	A+	A+	A+
CORL95	A+	A+	A+	A+	A+N+
NCIH510	A+	A+	A+	A+	A+N+
NCIH2141	A+	A+	A+	A+	A+
NCIH146	A+	A+	A+	A+	A+
