## Supplementary Information, tables for "Topological signatures in regulatory network enable phenotypic heterogeneity in small cell lung cancer": TS4_GSE73160_Classification.csv

Cell Lines	Hierarchal (4)	Hierarchal (5)	K-means (4)	K-means (5)	Wooten's Classification (if present)
NCIH211	P+	P+	P+	P+	Non-NE
NCIH526	P+	P+	P+	P+	N+
NCIH1048	P+	P+	P+	P+	Non-NE
NCIH196	Y+	Y+	Y+	Y+	Non-NE
NCIH841	Y+	Y+	Y+	Y+	Non-NE
DMS 273	Y+	Y+	Y+	Y+	N+
NCIH1341	Y+	Y+	Y+	Y+	Non-NE
DMS 114	Y+	Y+	Y+	Y+	Non-NE
NCIH209	N+	A+N+	N+	A+N+	A+
NCIH1672	N+	A+N+	A+	A+N+
NCIH2330	N+	A+N+	N+	A+N+
NCIH2081	A+	A+	A+	A+N+	A+
DMS 187	N+	A+N+	N+	A+N+
NCIH720	A+	A+	A+	A+N+
DMS 53	N+	A+N+	A+	A+N+	A+N+
NCIH1417	A+	A+	A+	A+N+
NCIH1092	A+	A+	A+	A+N+	A+
NCIH378	N+	A+N+	N+	A+N+
SW 1271	N+	A+N+	N+	A+N+	Non-NE
NCIH1836	A+	A+	A+	A+	A+
NCIH1436	A+	A+	A+	A+	A+
NCIH1876	A+	A+	A+	A+	A+
NCIH1618	A+	A+	A+	A+	A+
NCIH146	A+	A+	A+	A+	A+
NCIH1882	A+	A+	A+	A+
NCIH2141	A+	A+	A+	A+	A+
NCIH69	A+	A+	A+	A+	A+
COLO 668	A+	A+	A+	A+	A+ N+
CORL32	A+	A+	A+	A+
CORL47	A+	A+	A+	A+	A+
DMS 79	A+	A+	A+	A+	A+
NCIH2029	A+	A+	A+	A+	A+N+
NCIH2198	A+	A+	A+	A+
NCIH735	A+	A+	A+	A+
NCIH711	A+	A+	A+	A+
NCIH774	A+	A+	A+	A+
COR L88	A+	A+	A+	A+	A+N+
NCIH187	A+	A+	A+	A+
NCIH865	A+	A+	A+	A+
NCIH889	A+	A+	A+	A+	A+
NCIH1688	A+	A+	A+	A+
NCIH1963	A+	A+	A+	A+	A+
NCIH1930	A+	A+	A+	A+	A+
NCIH249	A+	A+	A+	A+
NCIH250	A+	A+	A+	A+
NCIH510	A+	A+	A+	A+	A+N+
NCIH345	A+	A+	A+	A+
NCIH1522	A+	A+	A+	A+
LXFS 605L	A+	A+	A+	A+
NCIH748	A+	A+	A+	A+
NCIH719	A+	A+	A+	A+
NCIH660	A+	A+	A+	A+
NCIH128	A+	A+	A+	A+
NCIH1105	A+	A+	A+	A+	A+
SHP77	A+	A+	A+	A+	A+N+
NCIH2107	A+	A+	A+	A+
NCIH2171	N+	N+	N+	N+	N+
NCIH220	N+	N+	N+	N+
NCIH1694	N+	N+	N+	N+	N+
LXFS 650L	N+	N+	N+	N+
NCIH82	N+	N+	N+	N+	N+
NCIH524	N+	N+	N+	N+	N+
NCIH446	N+	N+	N+	N+	N+
NCIH847	N+	N+	N+	N+
