## Supplementary Information, tables for "Topological signatures in regulatory network enable phenotypic heterogeneity in small cell lung cancer": TS5_Boolean_A_and_ELF3.xlsx

### Sheet: stable_states
	Steady State	Steady State	Steady State	Steady State	Steady State	Steady State	Steady State	Steady State
ASCL1	1	-1	1	-1	-1	-1	1	1
ATF2	1	-1	1	-1	1	1	-1	-1
CBFA2T2	1	-1	1	-1	1	1	-1	-1
CEBPD	1	-1	1	-1	-1	-1	1	1
ELF3	-1	1	1	-1	1	-1	-1	1
ETS2	1	-1	1	-1	-1	-1	1	1
FLI1	1	-1	1	-1	-1	-1	1	1
FOXA1	1	-1	1	-1	1	1	-1	-1
FOXA2	1	-1	1	-1	1	1	-1	-1
INSM1	1	-1	1	-1	-1	-1	1	1
KDM5B	1	-1	1	-1	1	1	-1	-1
LEF1	1	-1	1	-1	-1	-1	1	1
MYB	1	-1	1	-1	1	1	-1	-1
OVOL2	1	-1	1	-1	1	1	-1	-1
PAX5	1	-1	1	-1	-1	-1	1	1
PBX1	1	-1	1	-1	1	1	-1	-1
POU3F2	1	-1	1	-1	-1	-1	1	1
SOX11	1	-1	1	-1	-1	-1	1	1
SOX2	1	-1	1	-1	-1	-1	1	1
TCF12	1	-1	1	-1	1	1	-1	-1
TCF3	1	-1	1	-1	-1	-1	1	1
TCF4	1	-1	1	-1	-1	-1	1	1
Frequency	0.224003	0.224205	0.269182	0.26922	0.00371742	0.00278187	0.003932	0.0029583
Frustration	0.097561	0.097561	0.0894309	0.0894309	0.349593	0.357724	0.349593	0.357724
