## Supplementary Information, tables for "Topological signatures in regulatory network enable phenotypic heterogeneity in small cell lung cancer": TS6_Boolean_A_only.xlsx

### Sheet: stable_states
	Steady State	Steady State	Steady State	Steady State
ASCL1	-1	1	1	-1
ATF2	-1	1	-1	1
CBFA2T2	-1	1	-1	1
CEBPD	-1	1	1	-1
ETS2	-1	1	1	-1
FOXA1	-1	1	-1	1
FOXA2	-1	1	-1	1
FLI1	-1	1	1	-1
INSM1	-1	1	1	-1
KDM5B	-1	1	-1	1
LEF1	-1	1	1	-1
MYB	-1	1	-1	1
OVOL2	-1	1	-1	1
PAX5	-1	1	1	-1
PBX1	-1	1	-1	1
POU3F2	-1	1	1	-1
SOX11	-1	1	1	-1
SOX2	-1	1	1	-1
TCF12	-1	1	-1	1
TCF3	-1	1	1	-1
TCF4	-1	1	1	-1
Frequency	0.492774	0.4938	0.00667	0.00675583
Frustration	0.0689655	0.0689655	0.344828	0.344828
