## Supplementary Information, tables for "Topological signatures in regulatory network enable phenotypic heterogeneity in small cell lung cancer": TS7_Boolean_B_only.xlsx

### Sheet: stable_states
	Steady State	Steady State	Steady State	Steady State	Steady State	Steady State
BHLHE40	1	-1	-1	1	-1	1
KLF4	1	-1	1	-1	-1	1
MITF	1	-1	1	-1	1	-1
MYC	1	-1	-1	1	1	-1
NFKB1	1	-1	-1	1	-1	1
REST	1	-1	-1	1	-1	1
SMAD3	1	-1	1	-1	-1	1
TCF7L2	1	-1	-1	1	1	-1
TEAD4	1	-1	-1	1	1	-1
ZEB1	1	-1	-1	1	-1	1
Frequency	0.455468	0.454991	0.0393229	0.0389013	0.00566006	0.00565624
Frustration	0.0784314	0.0784314	0.333333	0.333333	0.431373	0.431373
