## Supplementary Information, tables for "Topological signatures in regulatory network enable phenotypic heterogeneity in small cell lung cancer": TS8_Boolean_B_and_ELF3.xlsx

### Sheet: stable_states
	Steady State	Steady State	Steady State	Steady State	Steady State	Steady State
BHLHE40	-1	1	1	-1	-1	1
ELF3	1	-1	-1	1	-1	1
KLF4	-1	1	-1	1	-1	1
MITF	-1	1	-1	1	1	-1
MYC	-1	1	1	-1	1	-1
NFKB1	-1	1	1	-1	-1	1
REST	-1	1	1	-1	-1	1
SMAD3	-1	1	-1	1	-1	1
TCF7L2	-1	1	1	-1	1	-1
TEAD4	-1	1	1	-1	1	-1
ZEB1	-1	1	1	-1	-1	1
Frequency	0.453841	0.454847	0.0403099	0.0402784	0.00531483	0.00540829
Frustration	0.0847458	0.0847458	0.305085	0.305085	0.40678	0.40678
